# Molecular dissection of HERV-W dependent microglial- and astroglial cell polarization

**DOI:** 10.1101/2024.03.15.584408

**Authors:** Joel Gruchot, Laura Reiche, Luisa Werner, Felisa Herrero, Jessica Schira, Urs Meyer, Patrick Küry

**Affiliations:** Heinrich-Heine-University Düsseldorf, Medical Faculty and University Hospital Düsseldorf, Department of Neurology, D-40225 Düsseldorf, Germany; Institute of Veterinary Pharmacology and Toxicology, University of Zürich, Vetsuisse, Zürich, Switzerland; Neuroscience Center Zürich, University of Zürich and ETH Zürich, Zürich, Switzerland; Department of Neurology, Inselspital, Bern University Hospital and University of Bern, Bern, Switzerland

**Keywords:** Human endogenous retrovirus type W, neurodegeneration, neuroinflammation, multiple sclerosis, glia

## Abstract

The endogenous retrovirus type W (HERV-W) is a human-specific entity, which was initially discovered in multiple sclerosis (MS) patient derived cells. We initially found that the HERV-W envelope (ENV) protein negatively affects oligodendrogenesis and controls microglial cell polarization towards a myelinated axon associated and damaging phenotype. Such first functional assessments were conducted *ex vivo*, given the human-specific origin of HERV-W. Recent experimental evidence gathered on a novel transgenic mouse model, mimicking activation and expression of the HERV-W ENV protein, revealed that all glial cell types are impacted and that cellular fates, differentiation, and functions were changed. In order to identify HERV-W-specific signatures in glial cells, the current study analyzed the transcriptome of ENV protein stimulated microglial- and astroglial cells and compared the transcriptomic signatures to lipopolysaccharide (LPS) stimulated cells, owing to the fact that both ligands can activate toll-like receptor-4 (TLR-4). Additionally, a comparison between published disease associated glial signatures and the transcriptome of HERV-W ENV stimulated glial cells was conducted. We, therefore, provide here for the first time a detailed molecular description of specific HERV-W ENV evoked effects on those glial cell populations that are involved in smoldering neuroinflammatory processes relevant for progression of neurodegenerative diseases.
