## Supplementary tables for "Molecular dissection of HERV-W dependent microglial- and astroglial cell polarization"

### Sheet: Table of content
Table S1	Top 100 significantly upregulated genes specific for HERV-W ENV stimulated microglia
Table S2	Top 100 significantly downregulated genes specific for HERV-W ENV stimulated microglia
Table S3	Top 100 significantly upregulated genes specific for HERV-W ENV stimulated astrocytes
Table S4	Top 100 significantly downregulated genes specific for HERV-W ENV stimulated astroglia

### Sheet: Table S1
Table S1: Top 100 significantly upregulated genes specific for HERV-W ENV stimulated microglia
Gene symbol	logFC	P.Val.	P.Adj.
Serpinb3a	9.8937	6.84078e-14	1.34267e-12
Il23r	9.79361	1.70828e-14	3.53433e-13
Lta	8.83002	5.27235e-12	8.35611e-11
Ces1c	8.52238	6.38332e-10	8.03336e-09
Ccl20	8.20478	4.45871e-10	5.69591e-09
Dsg3	7.9158	1.08097e-09	1.31569e-08
Csf3	7.74459	1.43513e-18	4.16997e-17
Gm4131	7.04188	4.07993e-20	1.33612e-18
Itln1	7.01914	9.0719e-08	8.24165e-07
Tshr	6.91314	9.85736e-72	4.17354e-69
Cd300lg	6.72163	4.01141e-09	4.52476e-08
Rnf183	6.31564	6.72886e-12	1.06078e-10
Sell	6.11182	3.03275e-09	3.47039e-08
Mmp9	5.44907	3.44435e-30	2.36028e-28
RT1-Da	5.43519	3.07679e-10	4.00828e-09
Pappa1	4.83707	7.47626e-10	9.30999e-09
Tgm1	4.38529	5.90783e-09	6.49095e-08
Ms4a12	4.2178	2.20626e-11	3.28171e-10
Steap4	3.95062	4.55483e-21	1.61187e-19
RT1-Ba	3.91402	8.9755e-07	7.07947e-06
Vgf	3.62124	7.75751e-23	3.17122e-21
Tnfsf14	3.55762	2.80183e-10	3.67024e-09
Scg2	3.41014	2.14935e-09	2.53034e-08
Il1a	3.33013	2.99184e-36	2.98052e-34
Clec4d	3.26441	5.03867e-13	9.06425e-12
Lif	3.21675	1.344e-10	1.84006e-09
Syt4	3.00418	4.84987e-15	1.06276e-13
gene:ENSRNOG00000063012	2.91788	6.75329e-08	6.25959e-07
Siglec8	2.81622	1.24165e-15	2.91481e-14
RGD1562525	2.78021	1.11085e-09	1.34792e-08
Zcwpw1	2.77617	1.1358e-24	5.19882e-23
Adamts1	2.74725	2.30672e-20	7.6815e-19
Cmahp	2.7145	3.32262e-05	0.000189556
Siglec10	2.68532	2.69969e-09	3.11331e-08
Adora3	2.64125	1.59023e-08	1.63505e-07
Aldh1a3	2.5799	0.000153679	0.000750354
Camp	2.57706	7.08825e-07	5.68932e-06
Cd93	2.50438	2.85309e-13	5.3098e-12
Itgad	2.48887	1.29068e-05	8.07664e-05
gene:ENSRNOG00000050059	2.46906	4.31181e-21	1.53966e-19
Has2	2.40622	4.53487e-05	0.000252162
Ptprcap	2.37474	0.00036267	0.00158184
Abcg3	2.3557	0.000102944	0.000524677
Vcam1	2.35073	8.05748e-09	8.6523e-08
Strip2	2.31376	7.73636e-09	8.33768e-08
gene:ENSRNOG00000063866	2.26424	4.0548e-18	1.1364e-16
Ipcef1	2.25906	2.90591e-13	5.39963e-12
Itgb1bp2	2.23326	0.00188735	0.00682985
Pecam1	2.21367	1.9491e-08	1.97323e-07
Cyp7b1	2.14427	5.95612e-06	3.98926e-05
Met	2.09153	1.03193e-08	1.09423e-07
Rbp1	2.07284	0.00114992	0.00441319
Layn	2.06528	4.84641e-31	3.41989e-29
Ccl3	2.05969	1.68308e-20	5.70084e-19
Cd74	2.05835	0.000155748	0.000759205
Gapt	2.04824	0.00274966	0.00945342
gene:ENSRNOG00000062810	2.03592	1.67123e-06	1.24528e-05
Gsta1	1.99101	7.67752e-08	7.05012e-07
Sectm1a	1.93108	0.0125278	0.0343314
Angpt1	1.89401	0.00064439	0.00264242
Hdc	1.88324	0.000485532	0.00206086
Slc16a14	1.86158	2.67646e-05	0.000155918
Prss16	1.84293	0.000160286	0.000779088
Ly9	1.83882	5.14838e-05	0.000281652
Myo1b	1.82814	0.000203236	0.000960673
Dhrs3	1.78802	1.18715e-15	2.79794e-14
Col4a4	1.75925	0.00922231	0.0264979
Myo1d	1.74528	1.42022e-08	1.47561e-07
Tnfrsf8	1.73091	3.4928e-08	3.39961e-07
Kcna1	1.64811	6.63229e-05	0.000353533
Nwd2	1.6454	0.000100445	0.000512826
Pdcd1lg2	1.64537	9.78572e-05	0.000501555
Rab44	1.64288	0.000707656	0.00287009
Lrrc24	1.63624	0.000893034	0.00353959
AC120448.1	1.60053	0.00295527	0.0100409
Il21r	1.59993	1.38171e-12	2.36026e-11
Prkcb	1.58928	1.46371e-10	1.98539e-09
Kif26b	1.5874	3.02375e-07	2.55135e-06
Npy	1.58279	0.0144119	0.038751
Slit3	1.58135	0.000877726	0.00348942
Adgrg6	1.5795	9.29972e-15	1.98767e-13
Ramp1	1.54149	0.00179383	0.00653531
Kitlg	1.53837	6.76519e-08	6.26573e-07
Cfap77	1.53568	1.72249e-06	1.27866e-05
Marchf1	1.52293	8.40625e-06	5.45762e-05
gene:ENSRNOG00000062645	1.50901	0.000248709	0.00114236
Anxa3	1.49591	0.00444587	0.0142834
Derl3	1.49096	0.00386902	0.0126252
Tfec	1.46183	1.82041e-09	2.16459e-08
Lyz2	1.46033	5.12491e-10	6.51188e-09
Cd22	1.44887	0.000334617	0.00147249
Gadd45g	1.44043	3.84753e-08	3.7265e-07
Rhpn1	1.43808	4.06202e-06	2.82933e-05
Plxna2	1.41775	2.53499e-05	0.000148451
Cd109	1.41442	0.00154961	0.0057588
Mrtfa	1.41193	2.89757e-10	3.78728e-09
Ccr5	1.40018	0.00920532	0.0264555
AABR07070307.1	1.39373	0.0154765	0.0411468
Vstm4	1.38049	0.00476877	0.0151769
Rnasel	1.36923	9.73588e-05	0.000499649

### Sheet: Table S2
Table S2: Top 100 significantly downregulated genes specific for HERV-W ENV stimulated microglia
Gene symbol	logFC	P.Val.	P.Adj.
gene:ENSRNOG00000071169	-6.41142	8.52792e-07	6.7399e-06
Sertm1	-5.13321	2.64361e-09	3.06144e-08
Gpr68	-4.50573	1.06667e-27	6.19872e-26
Oacyl	-4.06817	1.64397e-09	1.96465e-08
Thbd	-3.93413	0.000381947	0.0016586
Myadml2	-3.58745	2.64381e-09	3.06144e-08
AABR07014550.1	-3.42194	4.10246e-07	3.40579e-06
Gcnt2	-3.35026	1.52278e-07	1.34529e-06
Fcnb	-3.2742	1.18715e-08	1.25211e-07
Slc39a2	-3.24076	1.17319e-06	9.03716e-06
Slc43a1	-3.04038	9.81163e-07	7.68275e-06
Rgs1	-2.92611	3.58974e-54	8.51128e-52
Dmrtc2	-2.91975	5.07986e-06	3.4511e-05
Psca	-2.83154	5.25501e-11	7.49677e-10
Apoc4	-2.79999	3.93119e-06	2.74627e-05
Spire2	-2.77776	0.000627202	0.00258047
Myoz3	-2.66096	3.3355e-05	0.000190016
Fjx1	-2.48218	3.99825e-21	1.43634e-19
Lypd1	-2.44456	3.79965e-06	2.66222e-05
Mcoln3	-2.41322	0.00108389	0.0041937
Ctsk	-2.39215	2.96489e-05	0.000171316
Fblim1	-2.38374	4.48852e-05	0.000250054
Trim47	-2.33899	1.04967e-13	2.02339e-12
Matn4	-2.26447	6.12107e-10	7.7115e-09
Sgca	-2.25849	0.00199689	0.00716067
B3gat2	-2.24454	6.68226e-13	1.1859e-11
Rab38	-2.21275	1.58764e-05	9.73693e-05
Maneal	-2.16901	0.00135689	0.00511906
Egfl7	-2.10801	3.09885e-05	0.000177903
Pnlip	-2.09732	1.28857e-08	1.35066e-07
Gpr17	-2.09683	0.000161915	0.000786036
Shroom2	-2.0952	1.77641e-05	0.000107665
Mxd3	-2.08372	0.000209462	0.000985777
Mr1	-2.06921	0.000144662	0.000711607
Xkr5	-2.05766	9.80098e-08	8.84251e-07
Angptl7	-2.05485	6.11907e-06	4.09146e-05
Fam241a	-2.0319	8.66553e-23	3.51815e-21
Mmrn1	-2.0238	0.00519419	0.0163161
Echdc3	-2.0081	0.00219658	0.00778953
Gal3st4	-1.98851	0.000174113	0.000837705
Cxcr4	-1.98756	1.37382e-08	1.43368e-07
Rbpjl	-1.98545	8.60407e-05	0.000447178
Sez6l	-1.98156	0.000643415	0.00263934
Kcnd2	-1.97098	0.00217567	0.00772001
RT1-DOb	-1.96618	3.27812e-06	2.32429e-05
Acot1	-1.94606	0.00334793	0.0111426
Ms4a6b	-1.91858	8.11524e-10	1.00739e-08
RGD1305807	-1.90785	5.52885e-06	3.73048e-05
Arhgap20	-1.90556	1.31337e-05	8.2077e-05
Arc	-1.90009	0.00761616	0.0225386
Sstr3	-1.89903	1.62667e-06	1.2182e-05
Mns1	-1.89876	0.000455405	0.00194482
Kirrel3	-1.89002	0.00105679	0.00410025
Dpyd	-1.88925	0.00165455	0.00609872
Zfp488	-1.85867	6.83093e-05	0.000362492
gene:ENSRNOG00000043342	-1.85571	0.00044017	0.00188929
Havcr2	-1.84974	4.38058e-21	1.55484e-19
Fbxo2	-1.82935	0.00160351	0.00593494
2810459M11Rik	-1.82573	0.000111609	0.000564954
Itm2a	-1.82059	0.0174143	0.045553
gene:ENSRNOG00000049075	-1.80331	9.13241e-45	1.35331e-42
Cenpp	-1.78786	0.000667863	0.00272642
Slc24a5	-1.773	0.00557659	0.0173064
Unc5a	-1.76665	0.000209062	0.000984675
Tnfsf9	-1.7658	1.31833e-10	1.80889e-09
Mapk8ip2	-1.74934	0.00276185	0.00949035
Abca8a	-1.7358	0.00145542	0.00543774
Micalcl	-1.73071	0.00123051	0.00468155
Gask1a	-1.72827	0.000862947	0.00343642
Rgcc	-1.72525	0.000663202	0.00270832
Cd83	-1.70633	4.5948e-11	6.59459e-10
Sntg2	-1.69719	0.0150174	0.040088
Igsf1	-1.69478	0.004092	0.0132543
B3galt5	-1.69302	0.000314556	0.00139613
Hpse	-1.69002	9.79435e-05	0.000501781
Tspan2	-1.6897	1.54033e-05	9.45658e-05
Draxin	-1.68862	0.00700412	0.0210159
Gdf15	-1.67305	1.31761e-06	1.00323e-05
Als2cl	-1.67056	0.000413806	0.00178648
Bmp4	-1.66873	0.00196217	0.00706606
Susd4	-1.66111	1.99013e-05	0.000118916
Hivep3	-1.62893	1.54403e-05	9.47438e-05
Bean1	-1.62811	0.00377854	0.0123674
Ina	-1.62292	9.05531e-10	1.11707e-08
Ca8	-1.62176	9.18684e-05	0.000474346
Pacsin1	-1.59964	7.15e-05	0.000377564
Gprin1	-1.59662	0.00384857	0.0125653
Actr3b	-1.59614	0.000189603	0.000902346
Cdh10	-1.5949	0.00257401	0.00893815
Kcna7	-1.5859	0.00520945	0.0163511
Emid1	-1.58433	0.000699993	0.00284192
Dmrtb1	-1.57768	2.90292e-06	2.07189e-05
Mpped2	-1.57135	1.49662e-08	1.54956e-07
Gabrr2	-1.56046	8.60819e-07	6.79881e-06
Afap1l2	-1.55225	1.20032e-05	7.56905e-05
Noct	-1.54905	4.38002e-06	3.02418e-05
Gabrg1	-1.54268	0.00190744	0.00689622
Rai14	-1.53998	0.000247995	0.00114041
B630019K06Rik	-1.53741	0.00390215	0.0126983
Fndc5	-1.53618	0.0015757	0.0058448

### Sheet: Table S3
Table S3: Top 100 significantly upregulated genes specific for HERV-W ENV stimulated astroglia
Gene symbol	logFC	P.Val.	P.Adj.
Orm1	12.258	7.45647e-15	4.50205e-13
Pla2g2a	9.32442	9.22381e-10	2.42252e-08
RT1-Ba	8.93782	1.31681e-12	5.32408e-11
Ces1d	8.35942	3.12796e-07	5.07081e-06
RT1-Db1	8.003	1.91748e-11	6.54497e-10
Plet1	7.83319	4.33213e-19	4.03095e-17
RT1-Da	7.62194	1.4985e-31	4.84694e-29
Il12b	7.43233	2.01006e-17	1.51704e-15
Slc26a4	7.19287	1.08489e-12	4.50712e-11
RT1-Bb	7.14673	1.54716e-11	5.38927e-10
Mnda	6.63355	1.58836e-15	1.01783e-13
ENSRNOG00000065742	6.12001	8.98887e-15	5.33248e-13
Gbp3	5.11741	6.94632e-15	4.23165e-13
Spib	4.43718	3.0201e-07	4.91943e-06
RGD1561445	4.28632	2.13529e-11	7.23389e-10
Ccl9	3.78095	0.00362524	0.0175701
Rspo3	3.78072	1.67677e-14	9.5309e-13
Il12rb1	3.70643	1.9721e-13	9.46677e-12
Akr1b10	3.68765	6.37183e-07	9.58597e-06
Mst1r	3.5773	1.25881e-19	1.29552e-17
Il19	3.54557	3.26976e-10	9.29283e-09
Aim2	3.44065	2.29198e-06	3.02591e-05
Gbp6-ps2	3.43334	7.17426e-12	2.60594e-10
Chi3l1	3.37613	0.000572131	0.00371708
Batf2	3.27508	6.31634e-06	7.32771e-05
Hpx	3.27301	1.99606e-06	2.67422e-05
Tnfsf18	3.25237	0.000230057	0.00170783
Elf3	3.24835	0.000181425	0.00138542
Liph	3.11127	1.37744e-07	2.37569e-06
Rd3	3.0791	0.000126188	0.00101435
Pilra	3.03589	0.00074978	0.00470692
Lrtm2	2.93541	6.61265e-06	7.64535e-05
Pf4	2.78759	0.00867739	0.0356787
Fmo5	2.72431	1.12191e-05	0.000121831
Rhbg	2.72384	5.85555e-12	2.16162e-10
Plcxd1	2.64869	3.71735e-06	4.60769e-05
Tgm2	2.64587	1.03379e-06	1.49246e-05
Sfrp2	2.59178	0.00100168	0.00600525
LOC120093819	2.5795	1.04218e-11	3.71602e-10
Jaml	2.53074	0.0036478	0.0176668
Slfn1	2.5064	6.25265e-08	1.17e-06
F10	2.4577	1.47521e-05	0.000155475
Hdc	2.44503	4.32762e-08	8.47129e-07
Cited4	2.39894	4.3019e-05	0.000399158
Slc16a3	2.32796	6.22862e-07	9.42269e-06
Adss1	2.29049	0.0031597	0.0156785
Cd86	2.27931	0.00157686	0.00877936
Gprin3	2.25747	0.0108424	0.0427434
Cd302	2.24818	9.28891e-05	0.00078233
Xdh	2.22726	1.01855e-06	1.47202e-05
Rprml	2.20284	0.00115422	0.00677034
Sbsn	2.20033	8.89224e-05	0.000755159
Fbxo39	2.19214	5.01549e-07	7.78691e-06
C3	2.17966	6.77721e-05	0.000595527
Phex	2.17057	2.10949e-07	3.51194e-06
Prrt4	2.16955	1.64374e-09	4.13523e-08
Slc22a4	2.13207	9.28217e-06	0.000102937
Ly75	2.09841	5.38339e-07	8.31061e-06
Ido2	2.09636	9.68011e-07	1.40346e-05
Nrg2	2.09411	0.000436569	0.00296474
Adgb	2.08994	0.00116113	0.00679767
Fgr	2.07625	0.000487811	0.00325378
Acss3	2.06407	4.39711e-05	0.000406359
Bnc2	2.04587	3.33118e-07	5.34919e-06
Fcgr2a-ps1	1.99134	0.00695603	0.0298476
Srgn	1.98562	0.00218582	0.0115408
Cacna1e	1.98539	8.68806e-06	9.70619e-05
Irak3	1.96962	7.26062e-07	1.07446e-05
ENSRNOG00000068731	1.93538	0.00461456	0.0214325
Fam110c	1.92957	0.00241855	0.0125596
Zfp536	1.90635	0.000416247	0.00285448
LOC108348047	1.89512	0.00812237	0.033962
Gpr88	1.88967	3.21061e-05	0.000306744
Tagap	1.88604	0.00129494	0.00746994
C1rl	1.8757	4.14542e-08	8.13808e-07
Tcea3	1.85645	0.0011133	0.00657002
Slitrk6	1.84517	4.29265e-05	0.000398876
Ptger4	1.84484	0.00512344	0.0232316
Plbd1	1.83839	0.00654663	0.0285123
AABR07068694.1	1.79495	0.000283499	0.00205185
Chrm2	1.79001	0.000443345	0.00300092
Il7r	1.76773	0.0105883	0.0419567
Ggt6	1.75495	0.00673954	0.0291396
Exoc3l4	1.70767	0.00259118	0.0133136
Clu	1.70763	1.5341e-05	0.000161181
Il18	1.69506	2.6818e-07	4.38943e-06
Akr1b8	1.66971	0.00642193	0.0281063
Adamts15	1.66399	0.00286808	0.0145059
Itgax	1.66358	0.000758558	0.00475762
Pik3ap1	1.65997	0.0112194	0.0438681
Rasl12	1.65341	0.00168117	0.00926893
Slc43a2	1.65292	3.73412e-11	1.24029e-09
Dsg2	1.65283	0.00464833	0.0215373
H1f5	1.6421	1.26122e-08	2.69397e-07
ENSRNOG00000065780	1.64126	0.000797645	0.004957
Gdf15	1.61516	0.00555952	0.0248353
AABR07044408.3	1.61456	0.0112203	0.0438681
Arrdc4	1.58616	1.93737e-06	2.61103e-05
Psd4	1.58335	0.0011978	0.00698374
Leng9	1.55306	4.26605e-07	6.72323e-06

### Sheet: Table S4
Table S4: Top 100 significantly downregulated genes specific for HERV-W ENV stimulated astroglia
Gene symbol	logFC	P.Val.	P.Adj.
Mpz	-5.77806	1.04378e-10	3.22266e-09
Gjd2	-4.68711	0.00873763	0.0358721
Acta1	-4.63696	0.000262517	0.00192357
Ntsr2	-4.55402	8.44633e-14	4.29751e-12
Trpa1	-4.53689	2.64007e-15	1.65278e-13
Ctxn3	-3.8873	7.71528e-05	0.000669298
Lrrc2	-3.71693	7.92876e-14	4.04933e-12
Cacng6	-3.62058	1.07476e-11	3.82214e-10
Hmcn1	-3.53484	1.34087e-07	2.32047e-06
Lix1	-3.40554	5.98198e-11	1.94414e-09
Ccn5	-3.35259	0.000222865	0.00166079
Htr5b	-3.3393	1.32082e-07	2.2887e-06
Ldb2	-3.19236	5.87192e-10	1.59222e-08
LOC100360856	-3.16674	0.00824539	0.0343074
Fam181a	-2.84713	7.91298e-07	1.15851e-05
Ttc22	-2.82269	1.89239e-10	5.56452e-09
Mctp1	-2.80736	5.08249e-08	9.77983e-07
ENSRNOG00000068587	-2.74661	1.70443e-05	0.00017635
Calb1	-2.65646	9.66399e-06	0.000106649
Slco2b1	-2.63201	0.000500414	0.00331289
Mamdc2	-2.62121	3.04759e-19	2.95725e-17
Crocc2	-2.57993	0.000162308	0.00126431
Kcng1	-2.53729	2.89167e-05	0.000279597
Col3a1	-2.51461	0.00187012	0.0101379
Spetex-2F	-2.49913	0.00313341	0.0155929
Blnk	-2.44012	0.000388283	0.00268439
Kcnj13	-2.37283	1.99607e-06	2.67422e-05
Cryab	-2.31851	0.000456706	0.00307756
Kcnip1	-2.2573	1.63649e-06	2.2479e-05
Mycn	-2.24901	7.12942e-05	0.000622629
Trhde	-2.22373	7.98131e-05	0.000689144
Nfe2l3	-2.19263	1.97604e-05	0.000200859
Gna15	-2.18718	0.0026086	0.0133829
Mall	-2.15968	0.000162209	0.00126426
Myh11	-2.13892	2.87751e-05	0.000278624
Slc25a21	-2.10394	0.00048037	0.00320995
Fezf2	-2.09748	3.47046e-06	4.34928e-05
Actn2	-2.09613	2.9454e-06	3.76773e-05
Akr1c19	-2.09259	1.83311e-05	0.000187945
Adra1a	-2.06396	0.00111833	0.00659395
Bbox1	-2.05454	0.00237533	0.0123873
Cnih3	-2.03822	1.61823e-07	2.7411e-06
Pcdh8	-2.03205	0.000240417	0.00177794
Arl11	-1.9736	0.0105302	0.0417916
Plxdc2	-1.95224	0.000361116	0.00252614
P3h2	-1.95132	1.04211e-05	0.000113986
Nell2	-1.94879	0.00252859	0.0130512
Rapgef4	-1.89622	1.59124e-05	0.000166285
Folr1	-1.88289	1.26351e-07	2.20061e-06
Slc38a3	-1.83509	2.81057e-06	3.63634e-05
Gjb2	-1.83364	5.48405e-06	6.45588e-05
Irf8	-1.81561	0.00960601	0.0387348
AABR07021536.1	-1.8082	0.010125	0.0404554
ENSRNOG00000062742	-1.78903	4.87871e-07	7.5919e-06
Cpxm2	-1.76789	0.0120756	0.0465854
Kcnd3	-1.76033	2.75836e-10	7.92036e-09
Matn3	-1.75726	0.00561736	0.0250449
Asic1	-1.75716	1.44508e-08	3.05309e-07
Tpm2	-1.74593	4.35496e-06	5.27292e-05
Fat3	-1.74239	0.00295333	0.0148474
Thbd	-1.74001	7.97871e-10	2.12089e-08
Trnp1	-1.72838	3.58974e-06	4.47811e-05
Myl9	-1.72332	4.05564e-05	0.000379448
LOC100362814	-1.7217	0.00212955	0.0113029
Mfap3l	-1.71613	2.48222e-05	0.000244355
Fras1	-1.71106	0.00395491	0.0188782
Tagln	-1.69809	0.000143345	0.00113415
Pcdh17	-1.69558	0.000905336	0.00550044
Shisal1	-1.69367	8.76901e-05	0.000745943
Tnr	-1.67921	0.0103515	0.0411905
Mrgprf	-1.67371	0.00106251	0.00630314
Ptpdc1	-1.67147	0.000439806	0.00297993
Srrm3	-1.66905	2.27383e-06	3.00487e-05
Serpini1	-1.66581	0.000146148	0.00115372
Spry1	-1.66395	2.02126e-06	2.69998e-05
Cfap44	-1.65367	0.000441874	0.00299245
Rerg	-1.653	5.56734e-05	0.000500214
Tmem35a	-1.64582	8.79984e-08	1.58913e-06
Rapgef3	-1.62833	0.00162884	0.00903915
Slc26a7	-1.62622	0.00829574	0.0344958
Plp1	-1.6091	1.1767e-05	0.00012697
Vwa7	-1.60474	6.52984e-05	0.000575651
Kcna6	-1.60163	0.000488301	0.00325494
AABR07026565.1	-1.60108	8.9628e-05	0.0007591
LOC691995	-1.58687	5.23975e-06	6.20052e-05
Nr4a3	-1.58658	2.16237e-05	0.000217598
AABR07039229.2	-1.57832	1.79258e-06	2.44499e-05
Cited1	-1.57344	1.03348e-05	0.000113224
Ntrk3	-1.56505	7.91389e-07	1.15851e-05
Sult1d1	-1.56497	0.00800982	0.033585
Enox1	-1.54564	2.95318e-05	0.000284728
RGD1562811	-1.52469	0.00476853	0.0219744
Gria4	-1.52363	1.48713e-08	3.1322e-07
Cfap100	-1.51953	2.67025e-05	0.000260225
Slc24a3	-1.51412	6.69385e-05	0.000589345
Shank2	-1.50905	1.47645e-06	2.05508e-05
Fam151a	-1.50568	5.09406e-06	6.04919e-05
Mfsd4a	-1.50325	6.0064e-08	1.12886e-06
Acot11	-1.49793	0.000221822	0.00165483
Sned1	-1.49677	0.00908657	0.0370342
